# Ancient polyploidy and low rate of chromosome loss explain the high chromosome numbers of homosporous ferns

**DOI:** 10.1101/2024.09.23.614530

**Authors:** Zheng Li, Sylvia P. Kinosian, Shing H. Zhan, M. S. Barker

**Affiliations:** Department of Ecology and Evolutionary Biology, University of Arizona, Tucson, AZ 85721 USA; Big Data Institute, Li Ka Shing Centre for Health Information and Discovery, University of Oxford, OX3 7LF, United Kingdom

## Abstract

A longstanding question in plant evolution is why ferns have many more chromosomes than angiosperms. The leading hypothesis proposes that ferns have ancient polyploidy without chromosome loss or gene deletion to explain the high chromosome numbers of ferns. Here, we test this hypothesis by estimating ancient polyploidy frequency, chromosome evolution, protein evolution in meiosis genes, and patterns of gene retention in ferns. We found similar rates of paleopolyploidy in ferns and angiosperms from independent phylogenomic and chromosome number evolution analyses, but lower rates of chromosome loss in ferns. We found elevated evolutionary rates in meiosis genes in angiosperms, but not in ferns. Finally, we found some evidence of parallel and biased gene retention in ferns, but this was comparatively weak to patterns in angiosperms. This work provides genomic evidence supporting a decades-old hypothesis on fern genome evolution and provides a foundation for future work on plant genome structure.
