## Supplemental Tables for "Ancient polyploidy and low rate of chromosome loss explain the high chromosome numbers of homosporous ferns": SI_Table_1_Samples_Ks_Info.xlsx

### Sheet: Sheet1
#	Species	Code	K-S Test p-value	Median Ks 1	WGD code 1	Median Ks 2	WGD code 2	Median Ks 3	WGD code 3	Median Ks 4	WGD code 4	#WGDs in history
1	Acrostichum aureum	RS_90	0	2.0133	26		19		11			3
2	Acystopteris japonica	RS_52	0	1.2098	26		19		11			3
3	Adiantum aleuticum	WCLG	0	1.5717	26	3.5163	19		11			3
4	Adiantum caudatum	RS_91	0	2.0689	26		19		11			3
5	Adiantum raddianum	BMJR	0	0.5484	29	1.8217	26		19		11	4
6	Aleuritopteris chrysophylla	RS_72	0	1.6663	26		19		11			3
7	Alsophila pinulosa	GANB	0	0.2867	22	0.9811	21		19		11	4
8	Alsophila podophylla	RS_34	0	0.2092	22	0.9812	21		19		11	4
9	Anemia tomentosa	CQPW	0	1.2433	17		11					2
10	Angiopteris fokiensis	RS_48	0	0.69988	9							1
11	Antrophyum callifolium	RS_10	0	0.459	30	1.4793	26		19		11	4
12	Arachniodes nigrospinosa	RS_56	0	1.2066	26		19		11			3
13	Argyrochosma nivea	XDDT	0	1.8012	26		19		11			3
14	Arthropteris palisotii	RS_123	0	1.2061	26		19		11			3
15	Asplenium x lucrosum	BMIF	0	0.3431	32	1.4513	26	3.013	19		11	4
16	Asplenium formosae	RS_25	0	0.2628	32	1.3037	26		19		11	4
17	Asplenium nidus	PSKY	0	0.4116	32	2.3458	26		19		11	4
18	Asplenium platyneuron	KJZG	0	1.6945	26	3.6058	19		11			3
19	Athyrium filix-femina	URCP	0	1.1495	26	2.3847	19		11			3
20	Athyrium sp.	AFPO	0	1.298	26	3.0318	19		11			3
21	Azolla caroliniana	CVEG	0	0.9755	20	2.005	19		11			3
22	Azolla pinnata	RS_112	0	0.991	20	2.544	19		11			3
23	Blechnum spicant	VITX	0	1.1821	26		19		11			3
24	Bolbitis appendiculata	RS_16	0	1.3205	26		19		11			3
25	Bolbitis repanda	JBLI	0	1.6118	26	3.7766	19		11			3
26	Botrychium japonicum	RS_119	0	0.2052	8	0.9775	7					2
27	Botrypus virginianus	BEGM	0	0.2315	8	0.8883	7					2
28	Ceratopteris thalictroides	RS_98	0	1.1561	27	3.0559	26		19		11	4
28.5	Ceratopteris thalictroides	PIVW	0	1.0793
29	Cheilanthes chusana	RS_69	0	1.9828	26		19		11			3
30	Cheiropleuria bicuspis	RS_28	0	0.8963	14		11					2
31	Cibotium barometz	RS_37	0	0.1909	22	1.0157	21		19		11	4
32	Crepidomanes venosum	TWFZ	0	~1.17	12		11					2
33	Cryptogramma acrostichoides	WQML	0	1.6238	26		19		11			3
34	Culcita macrocarpa	PNZO	0	1.0192	21		19		11			3
35	Cyclopeltis crenata	RS_24	0	1.492	26		19		11			3
36	Cystopteris fragilis	XXHP	0	1.2237	26	2.8767	19		11			3
36.5	Cystopteris fragilis	LHLE	0	1.3209
37	Cystopteris protrusa	YOWV	0	1.3669	26	2.8685	19		11			3
38	Cystopteris reevesiana	RICC	0	1.4523	26	3.1656	19		11			3
39	Cystopteris utahensis	HNDZ	0	1.2225	26	2.5857	19		11			3
40	Danaea nodosa	DFHO	0	0.9452	9							1
41	Davallia fejeensis	OQWW	0	1.1192	26	2.6636	19		11			3
42	Dennstaedtia davallioides	MTGC	0	1.3277	26		19		11			3
43	Dennstaedtia hirsuta	RS_50	0	1.0936	26		19		11			3
44	Dennstaedtia scabra	RS_54	0	1.2223	26		19		11			3
45	Deparia lobatocrenata	FCHS	0	1.2166	26	2.5344	19		11			3
46	Dicksonia antarctica	RS_43	0	0.179	22	0.954	21		19		11	4
47	Dicranopteris pedata	RS_18	0	0.8869	13		11					2
48	Didymochlaena truncatula	RFRB	0	1.3948	26	2.941	19		11			3
49	Diplaziopsis brunoniana	RS_5	0	1.3239	26		19		11			3
50	Diplazium viridescens	RS_14	0	1.0335	26		19		11			3
51	Diplazium wichurae	UFJN	0	1.1805	26	2.7517	19		11			3
52	Dipteris conjugata	MEKP	0	0.8265	15	2.4868	14		11			3
53	Drynaria bonii	RS_46	0	1.4281	26		19		11			3
54	Dryopteris pseudocaenopteris	RS_17	0	1.8307	26		19		11			3
55	Elaphoglossum mcclurei	RS_7	0	1.7025	26		19		11			3
56	Equisetum diffusum	RS_107	0	0.7153	4							1
56.5	Equisetum diffusum	CAPN	0	0.8026
57	Equisetum hyemale	JVSZ	0	0.7213	4							1
58	Goniophlebium niponicum	RS_122	0	1.0895	26		19		11			3
59	Gymnocarpium dryopteris	HEGQ	0	1.2009	26	2.276	19		11			3
60	Gymnogrammitis dareiformis	RS_115	0	1.3762	26		19		11			3
61	Haplopteris amboinensis	RS_19	0	0.47	30	1.6387	26		19		11	4
62	Histiopteris incisa	RS_35	0	1.0978	26		19		11			3
63	Homalosorus pycnocarpos	OCZL	0	1.2786	26	2.8461	19		11			3
64	Humata repens	RS_8	0	1.3546	26		19		11			3
65	Hymenophyllum bivalve	QIAD	0	0.6658	11							1
66	Hymenophyllum cupressiforme	TRPJ	0	0.8097	11							1
67	Hypodematium crenatum	RS_89	0	1.167	26		19		11			3
68	Hypolepis punctata	RS_42	0	1.0667	26		19		11			3
69	Leucostegia immersa	WGTU	0	1.368	26	3.0689	19		11			3
70	Lindsaea linearis	NOKI	0	0.7538	24	2.018	19		11			3
71	Lindsaea microphylla	YIXP	0	0.8	24	1.7164	19		11			3
72	Lomagramma matthewii	RS_70	0	1.2786	26		19		11			3
73	Lomariopsis spectabilis	RS_27	0	1.9528	26		19		11			3
74	Lonchitis hirsuta	VVRN	0	0.4088	23	1.3234	19		11			3
75	Loxogramme chinensis	RS_39	0	1.9321	26		19		11			3
76	Lygodium flexuosum	RS_88	0	1.186	16		11					2
77	Lygodium japonicum	PBUU	0	~1.6	16		11					2
78	Marattia attenuata	UGNK	0	0.9452	9							1
79	Marsilea quadrifolia	RS_77	0	2.141	19		11					2
80	Matteuccia struthiopteris	RS_124	0	1.1998	26		19		11			3
81	Microlepia hookeriana	RS_4	0	1.226	26		19		11			3
82	Microlepia platyphylla	RS_86	0	1.1322	26		19		11			3
83	Microlepia speluncae	RS_93	0	1.097	26		19		11			3
84	Monachosorum henryi	RS_51	0	1.2372	26		19		11			3
85	Monachosorum maximowiczii	RS_53	0	1.1895	26		19		11			3
86	Myriopteris rufa	GSXD	0	1.6012	26		19		11			3
87	Nephrolepis cordifolia	RS_85	0	1.2528	26		19		11			3
88	Nephrolepis exaltata	NWWI	0	1.8836	26		19		11			3
89	Notholaena montieliae	YCKE	0	~1.9	26		19		11			3
90	Oleandra musifolia	RS_101	0	1.57435	26		19		11			3
91	Onoclea sensibilis	HTFH	0	1.4917	26	3.4883	19		11			3
92	Ophioglossum petiolatum	DJSE	0	0.9902	7							1
93	Ophioglossum vulgatum	RS_84	0	0.9959	7							1
94	Oreogrammitis dorsipila	RS_108	0	1.4829	26		19		11			3
95	Osmolindsaea odorata	RS_71	0	0.1743	25	0.9917	24		19		11	4
96	Osmunda japonica	RS_38	0	0.80027	10							1
97	Osmunda javanica	VIBO	0	0.8161	10							1
98	Osmundastrum cinnamomeum	RFMZ	0	0.7929	10							1
99	Parahemionitis cordata	RS_92	0	2.0045	26		19		11			3
99.5	Parahemionitis cordata	ZXJO	0	2.2364
100	Phlebodium pseudoaureum	ZQYU	0	1.4523	26	3.5508	19		11			3
101	Phymatosorus grossus	ORJE	0	1.2754	26	2.7596	19		11			3
102	Pilularia globulifera	KIIX	0	1.9545	19		11					2
103	Pityrogramma trifoliata	UJTT	0	2.144	26		19		11			3
104	Plagiogyria japonica	RS_31	0	0.9377	21		19		11			3
104.5	Plagiogyria japonica	UWOD	0	0.9811
105	Platycerium bifurcatum	RS_47	0	2.0054	26		19		11			3
106	Pleopeltis polypodioides	UJWU	0	2.0471	26		19		11			3
107	Pleurosoriopsis makinoi	RS_111	0	1.2832	26		19		11			3
108	Polypodium amorphum	YLJA	0	1.3498	26	3.0698	19		11			3
109	Polypodium glycyrrhiza	CJNT	0	1.3375	26	3.0142	19		11			3
110	Polypodium hesperium	ZRAV	0	1.2104	26	2.4599	19		11			3
111	Polystichum acrostichoides	FQGQ	0	1.3947	26	3.5245	19		11			3
112	Pronephrium simplex	RS_1	0	1.2082	26		19		11			3
113	Psilotum nudum	RS_21	0	0.2383	6	0.6902	5					2
113.5	Psilotum nudum	QVMR	0	0.359	6	1.0295	5
114	Pteridium aquilinum	RS_41	0	1.1259	26		19		11			3
115	Pteris ensiformis	FLTD	0	2.1841	26		19		11			3
116	Pteris vittata	RS_36	0	~2.0	26		19		11			3
116.5	Pteris vittata	POPJ	0	2.0878
117	Rhachidosorus mesosorus	RS_45	0	1.1196	26		19		11			3
118	Salvinia natans	RS_127	0	1.402	19		11					2
119	Sceptridium dissectum	EEAQ	0	0.283	8	0.9975	7					2
120	Schizaea dichotoma	RS_116	0	0.277	18	0.8587	17		11			3
121	Stenochlaena palustris	RS_97	0	0.2477	33	1.2626	26		19		11	4
122	Sticherus lobatus	XDVM	0	0.7788	13	2.4273	11					2
123	Taenitis blechnoides	RS_114	0	0.3221	28	2.0212	26		19		11	4
124	Tectaria subpedata	RS_81	0	1.3618	26		19		11			3
125	Thelypteris acuminata	MROH	0	1.2722	26	3.0494	19		11			3
126	Thyrsopteris elegans	EWXK	0	0.937	21		19		11			3
127	Tmesipteris parva	ALVQ	0	0.2419	6	0.7284	5					2
128	Vandenboschia striata	RS_11	0	0.9722	12	2.41	11					2
129	Vittaria lineata	SKYV	0	0.5627	30	2.1918	26		19		11	4
130	Woodsia ilvensis	YQEC	0	1.487	26	3.3595	19		11			3
131	Woodsia polystichoides	RS_103	0	1.3217	26		19		11			3
132	Woodsia scopulina	YJJY	0	1.2684	26	2.6918	19		11			3
133	Woodwardia prolifera	RS_128	0	1.0722	26		19		11			3
