## Supplemental Tables for "Ancient polyploidy and low rate of chromosome loss explain the high chromosome numbers of homosporous ferns": SI_Table_2_Orthopipe.xlsx

### Sheet: Sheet1
Index #	Taxon 1	code	Taxon 2	code	WGD code	Mean	Median	SD	Ks_Ortholog_Divergence_Min	Ks_Ortholog_Divergence_Max
1	Asplenium formosae	RS_25	Asplenium xlucrosum	BMIF	32	0.1774	0.152	0.0775	0.1	0.5
2	Asplenium formosae	RS_25	Asplenium platyneuron	KJZG	32	0.2657	0.2452	0.0884	0.1	0.6
3	Alsophila podophylla	RS_34	Dicksonia antarctica	RS_43	22	0.1965	0.1842	0.0619	0.1	0.4
4	Cibotium barometz	RS_37	Alsophila podophylla	RS_34	22	0.2085	0.1962	0.0623	0.1	0.4
5	Dicksonia antarctica	RS_43	Cibotium barometz	RS_37	22	0.1784	0.1637	0.0605	0.1	0.4
6	Thyrsopteris elegans	EWXK	Cibotium barometz	RS_37	22	0.2052	0.1895	0.0704	0.1	0.5
7	Thyrsopteris elegans	EWXK	Alsophila podophylla	RS_34	22	0.2128	0.1997	0.069	0.1	0.5
8	Plagiogyria japonica	RS_31	Dicksonia antarctica	RS_43	22	0.2266	0.2111	0.0741	0.1	0.5
9	Plagiogyria japonica	RS_31	Alsophila podophylla	RS_34	22	0.2505	0.2374	0.0761	0.1	0.5
10	Osmolindsaea odorata	RS_71	Lindsaea linearis	NOKI	24, 25	0.4096	0.3802	0.1433	0.1	0.9
11	Osmolindsaea odorata	RS_71	Lonchitis hirsuta	VVRN	23, 24	1.2128	1.1692	0.2924	0.5	2
12	Anemia tomentosa	CQPW	Schizaea dichotoma	RS_116	16, 17, 18	1.1036	1.0649	0.2526	0.5	1.8
13	Lygodium flexuosum	RS_88	Lygodium japonicum	PBUU	16	0.1113	0.1024	0.0474	0.0001	0.3
14	Lygodium flexuosum	RS_88	Anemia tomentosa	CQPW	16, 17, 18	1.8341	1.7601	0.2642	1.5	2.5
15	Lygodium japonicum	PBUU	Schizaea dichotoma	RS_116	16, 17, 18	1.8247	1.7632	0.4621	1	3
16	Lygodium japonicum	PBUU	Pilularia globulifera	KIIX	16	2.0352	1.9901	0.4549	1	3
17	Schizaea dichotoma	RS_116	Pilularia globulifera	KIIX	16	2.5558	2.5025	0.6818	1	4
18	Ophioglossum petiolatum	DJSE	Ophioglossum vulgatum	RS_84	7	0.0383	0.0239	0.0431	0.0001	0.3
19	Ophioglossum vulgatum	RS_84	Psilotum nudum	RS_21	7	1.4085	1.384	0.2899	0.8	2
20	Psilotum nudum	RS_21	Botrychium japonicum	RS_119	7	0.9631	0.9341	0.2165	0.5	1.5
21	Sceptridium dissectum	EEAQ	Botrychium japonicum	RS_119	2023-07-08	0.0342	0.0187	0.0482	0.0001	0.3
22	Ophioglossum vulgatum	RS_84	Botrychium japonicum	RS_119	2023-07-09	0.9722	0.8402	0.4404	0.4	3
23	Botrypus virginianus	BEGM	Botrychium japonicum	RS_119	2023-07-10	0.1523	0.1401	0.0604	0.0001	0.4
24	Botrypus virginianus	BEGM	Sceptridium dissectum	EEAQ	2023-07-11	0.1567	0.1426	0.0642	0.0001	0.4
25	Stenochlaena palustris	RS_97	Blechnum spicant	VITX	33	0.2706	0.2564	0.0811	0.1	0.6
26	Taenitis blechnoides	RS_114	Pityrogramma trifoliata	UJTT	28	0.5773	0.5599	0.134	0.3	1
27	Taenitis blechnoides	RS_114	Pteris ensiformis	FLTD	28	0.531	0.5104	0.1331	0.2	1
28	Haplopteris amboinensis	RS_19	Vittaria lineata	SKYV	30	0.4915	0.4785	0.1095	0.2	0.8
29	Antrophyum callifolium	RS_10	Vittaria lineata	SKYV	30	0.4847	0.4731	0.1336	0.2	0.8
30	Haplopteris amboinensis	RS_19	Antrophyum callifolium	RS_10	30	0.483	0.4629	0.116	0.2	0.9
31	Antrophyum callifolium	RS_10	Adiantum aleuticum	WCLG	30	0.6798	0.6499	0.1739	0.3	1.3
32	Haplopteris amboinensis	RS_19	Adiantum caudatum	RS_91	30	0.838	0.8046	0.1977	0.4	1.5
