## Supplemental Tables for "Ancient polyploidy and low rate of chromosome loss explain the high chromosome numbers of homosporous ferns": SI_Table_3_WGD_support.xlsx

### Sheet: Sheet1
WGD code	Description	Support Monilophyte WGDs from different studies
1	Monilophytes	One Thousand Plant Transcriptomes Initiative 2019
2	Seed plants	NA
3	Flowering plants	NA
4	Equisetales	One Thousand Plant Transcriptomes Initiative 2019; Huang et al. 2020; Pelosi et al. 2022
5	Psilotum, Tmesipteris	One Thousand Plant Transcriptomes Initiative 2019; Huang et al. 2020; Pelosi et al. 2022
6	Psilotum, Tmesipteris	One Thousand Plant Transcriptomes Initiative 2019
7	Ophioglossales	One Thousand Plant Transcriptomes Initiative 2019; Huang et al. 2020
8	Botrychium, Botrypus, Sceptridium	One Thousand Plant Transcriptomes Initiative 2019; Pelosi et al. 2022
9	Marattiales	One Thousand Plant Transcriptomes Initiative 2019; Huang et al. 2020; Pelosi et al. 2022
10	Osmundaceae	One Thousand Plant Transcriptomes Initiative 2019; Huang et al. 2020
11	Leptosporangiates excluding Osmundaceae	One Thousand Plant Transcriptomes Initiative 2019; Huang et al. 2020; Pelosi et al. 2022
12	Trichomanoideae	Pelosi et al. 2022
13	Gleicheniaceae	Pelosi et al. 2022; Huang et al. 2020
14	Dipteridaceae	Pelosi et al. 2022; Huang et al. 2020
15	Dipteris	Pelosi et al. 2022
16	Lygodium	One Thousand Plant Transcriptomes Initiative 2019
17	Schizaea, Anemia	One Thousand Plant Transcriptomes Initiative 2019
18	Schizaea	One Thousand Plant Transcriptomes Initiative 2019; Pelosi et al. 2023
19	Salviniales, Cyatheales, Lindsaeoids, Dennstaedtiaceae, Pteridaceae, Eupolyplods	One Thousand Plant Transcriptomes Initiative 2019, Chen et al. 2022
20	Azolla	One Thousand Plant Transcriptomes Initiative 2019; Pelosi et al. 2022; Chen et al. 2022
21	Cyatheales	One Thousand Plant Transcriptomes Initiative 2019; Huang et al. 2020; Pelosi et al. 2022; Chen et al. 2022
22	Alsophila, Ciboitum, Dicksonia	One Thousand Plant Transcriptomes Initiative 2019; Pelosi et al. 2024
23	Lonchitis	One Thousand Plant Transcriptomes Initiative 2019; Pelosi et al. 2025
24	Lindsaceae	One Thousand Plant Transcriptomes Initiative 2019; Huang et al. 2020; Pelosi et al. 2022; Chen et al. 2022
25	Osmolindsaea	One Thousand Plant Transcriptomes Initiative 2019
26	Dennstaedtiaceae, Pteridaceae, Eupolyplods	One Thousand Plant Transcriptomes Initiative 2019; Pelosi et al. 2026
27	Ceratopteris	One Thousand Plant Transcriptomes Initiative 2019; Pelosi et al. 2027
28	Taenitis	One Thousand Plant Transcriptomes Initiative 2020
29	Adiantum	One Thousand Plant Transcriptomes Initiative 2019; Pelosi et al. 2028
30	Antrophyum, Haplopteris, Vittaria	One Thousand Plant Transcriptomes Initiative 2019; Pelosi et al. 2029
31	Eupolyplods	Huang et al. 2020
32	Asplenium	One Thousand Plant Transcriptomes Initiative 2019; Pelosi et al. 2030
33	Stenochlaena palustris	One Thousand Plant Transcriptomes Initiative 2019; Pelosi et al. 2031
