## Supplemental Tables for "Ancient polyploidy and low rate of chromosome loss explain the high chromosome numbers of homosporous ferns": SI_Table_4_WGD_rates.xlsx

### Sheet: Sheet1
Clade	Mean round of ancient WGD	SD	Minimum crown group age (Ma)	Rate (ancient WGD/Ma, Genomics)
Angiosperms	3.87	0.65	197.5	0.01959 ± 0.00329
Ferns	2.9	0.94	384.9	0.00977 ± 0.00216
Gymnosperms	1.86	0.34	308.4	0.00603 ± 0.00110
Lycophytes	1.52	1.21	392.8	0.00387 ± 0.00308

### Sheet: Sheet2
Mann–Whitney U test (WGD)	p-value	Mann–Whitney U			Mann–Whitney U test (Rates)	p-value	Mann–Whitney U
Angiosperms vs. Ferns	0	71191.5				0	89561
Angiosperms vs. Gymnosperms	0	54489				0	54594
Angiosperms vs. Lycophytes	8.882e-16	13682				4.441e-16	14154
Ferns vs. Gymnosperms	4.441e-16	9215				7.105e-15	8659
Ferns vs. Lycophytes	4.316e-07	2275				1.323e-10	2532
Gymnosperms vs. Lycophytes	0.4253	922.5				0.0003219	1208
