## Supplemental Tables for "Ancient polyploidy and low rate of chromosome loss explain the high chromosome numbers of homosporous ferns": SI_Table_5_ChromEvol_022924.xlsx

### Sheet: TableS5
Clade	Tip taxa in phylogeny with chromosome counts	AIC NO_DUPL	AIC CONST_RATE	AIC DEMI	AIC DEMI_EST	Best model	Best model AIC	Best model rate of chromosome loss	Best model rate of chromosome gain	Best model rate of duplication	Best model rate of demi-duplication	Best model rate of dysploidy	Best model rate of polyploidy	Best model root ancestral chromosome number (n)	Full model	Full model AIC	Full model rate of chromosome loss	Full model rate of chromosome gain	Full model rate of duplication	Full model rate of demi-duplication	Full model rate of dysploidy	Full model rate of polyploidy	Full model root ancestral chromosome number (n)
Angiosperms	1918	19959.6	11425.1	10852.7	10853.3	DEMI	10852.7	0.0248039	0.00894691	0.00645721	0.00645721	0.0337508	0.0129144	10	DEMI_EST	10853.3	0.0249356	0.00931872	0.0068011	0.00590069	0.0342544	0.0127018	10
Gymnosperms	50	212.687	156.32	154.236	165.266	DEMI	154.236	0.0054778	0.000799177	0.000494912	0.000494912	0.00627698	0.000989823	12	DEMI_EST	165.266	0.00139821	0.00287192	0.000330134	0.00239084	0.00427013	0.00272097	8
Monilophytes	183	2861.41	1433.47	1292.14	1282.61	DEMI_EST	1282.61	0.0181381	0.00185747	0.00692566	0.00262448	0.0199955	0.00955014	11	DEMI_EST	1282.61	0.0181381	0.00185747	0.00692566	0.00262448	0.0199955	0.00955014	11
