## Supplemental Tables for "Ancient polyploidy and low rate of chromosome loss explain the high chromosome numbers of homosporous ferns": SI_Table_6_Meiosis.xlsx

### Sheet: Sheet1
Angiosperms
	Sample size		Mean		Median		SD		U	Z	p-value
Root to tip distance	Meiosis	Random	Meiosis	Random	Meiosis	Random	Meiosis	Random
Maximum	779	5565	1.46472	1.38896	1.30906	1.1908	0.794021	0.893572	2363289	4.088	4.35108e-05
Mean	779	5565	1.33969	1.20934	1.24784	1.07592	0.660804	0.69453	2476085	6.44396	1.16398e-10
Minimum	779	5565	1.23392	1.06322	1.18105	0.955572	0.606684	0.604629	2579060	8.59479	0
Maximum (outliner excluded)	757	5266	1.39896	1.24175	1.30906	1.1908	0.701519	0.611047	2242989	5.58425	2.34704e-08
Mean (outliner excluded)	760	5344	1.29303	1.12166	1.24784	1.07592	0.597808	0.523871	2371353	7.49366	6.68354e-14
Minimum (outliner excluded)	760	5374	1.18833	0.995832	1.18105	0.955572	0.539426	0.465236	2473026	9.42997	-8.88178e-16
Ferns
	Sample size		Mean		Median		SD		U	Z	p-value
Root to tip distance	Meiosis	Random	Meiosis	Random	Meiosis	Random	Meiosis	Random
Maximum	725	5874	1.01276	1.06483	0.879706	0.863137	0.700814	0.851598	2.1132e+06	-0.333183	0.738996
Mean	725	5874	0.907807	0.923986	0.812309	0.792682	0.555873	0.663229	2155720	0.545376	0.585495
Minimum	725	5874	0.815217	0.81094	0.746812	0.695272	0.503998	0.589734	2197779	1.41442	0.157239
Maximum (outliner excluded)	690	5546	0.897873	0.919816	0.879706	0.863137	0.463049	0.519566	1.9136e+06	0.005045	0.995975
Mean (outliner excluded)	700	5624	0.841004	0.835024	0.812309	0.792682	0.426277	0.446352	2011680	0.950103	0.34206
Minimum (outliner excluded)	705	5601	0.761907	0.727034	0.746812	0.695272	0.386808	0.375836	2081896	2.36066	0.0182423
