## Supplemental Tables for "Ancient polyploidy and low rate of chromosome loss explain the high chromosome numbers of homosporous ferns": SI_Table_8_ChromEvol_age_052321.xlsx

### Sheet: Seed_plants
Group	Fossil or node id in reference	Crown or stem group as per reference	Clade	Fossil age (Ma)	Constraint type used in PATHd8	MRCA defining taxon 1 used in PATHd8	MRCA defining taxon 2 used in PATHd8	Include	Notes	Reference
angiosperms/gymnosperms/monilophytes	_	crown	Euphyllophyta	380	fixed	Danaea_Marattiaceae_Marattiales	Spermacoce_Rubiaceae_Gentianales	yes	_	Schneider et al. (2004) Nature
monilophytes	a03	n/a	Polypodiophyta	354	minimum	Danaea_Marattiaceae_Marattiales	Adiantum_Pteridaceae_Polypodiales	yes	_	Schneider et al. (2004) Nature
angiosperms/gymnosperms	0	crown	Spermatophyta	330	minimum	Ginkgo_Ginkgoaceae_Ginkgoales	Spermacoce_Rubiaceae_Gentianales	yes	used as fixed crown group age in Magallón et al. (2015) New Phytol	Magallón et al. (2015) New Phytol
gymnosperms	_	crown	Acrogymnospermae	290	minimum	Ginkgo_Ginkgoaceae_Ginkgoales	Juniperus_Cupressaceae_Cupressales	yes	_	Smith et al. (2010) PNAS
angiosperms	1	crown	Angiospermae	136	minimum	Amborella_Amborellaceae_Amborellales	Spermacoce_Rubiaceae_Gentianales	yes	_	Magallón et al. (2015) New Phytol
angiosperms	2	stem	Nymphaeaceae_ss	108	minimum	NA	NA	no	not monophyletic in rbcL tree	Magallón et al. (2015) New Phytol
angiosperms	3	stem	Schisandraceae	108	minimum	Illicium_Schisandraceae_Austrobaileyales	Schisandra_Schisandraceae_Austrobaileyales	yes	_	Magallón et al. (2015) New Phytol
angiosperms	4	stem	Hedyosmum	120.7	minimum	NA	NA	no	cannot assign because it is a single tip in rbcL tree	Magallón et al. (2015) New Phytol
angiosperms	5	stem	Sarcandra	99.6	minimum	NA	NA	no	cannot assign because it is a single tip in rbcL tree	Magallón et al. (2015) New Phytol
angiosperms	6	stem	Winteraceae	125	minimum	Takhtajania_Winteraceae_Canellales	Drimys_Winteraceae_Canellales	yes	_	Magallón et al. (2015) New Phytol
angiosperms	7	stem	Lactoris_fernandeziana	70.6	minimum	NA	NA	no	cannot assign because it is a single tip in rbcL tree; only species in the genus	Magallón et al. (2015) New Phytol
angiosperms	8	stem	Saururus	37.2	minimum	NA	NA	no	cannot assign because it is a single tip in rbcL tree	Magallón et al. (2015) New Phytol
angiosperms	9	crown	Magnoliales	108	minimum	Myristica_Myristicaceae_Magnoliales	Melodorum_Annonaceae_Magnoliales	yes	_	Magallón et al. (2015) New Phytol
angiosperms	10	stem	Annonaceae	87.5	minimum	Anaxagorea_Annonaceae_Magnoliales	Melodorum_Annonaceae_Magnoliales	yes	_	Magallón et al. (2015) New Phytol
angiosperms	11	stem	Calycanthaceae	104	minimum	Calycanthus_Calycanthaceae_Laurales	Chimonanthus_Calycanthaceae_Laurales	yes	_	Magallón et al. (2015) New Phytol
angiosperms	12	stem	Lauraceae	104	minimum	Neolitsea_Lauraceae_Laurales	Laurus_Lauraceae_Laurales	yes	_	Magallón et al. (2015) New Phytol
angiosperms	13	stem	Monimiaceae	84.6	minimum	Monimia_Monimiaceae_Laurales	Xymalos_Monimiaceae_Laurales	yes	_	Magallón et al. (2015) New Phytol
angiosperms	14	crown	Monocotyledoneae	112	minimum	Acorus_Acoraceae_Acorales	Hyparrhenia_Poaceae_Poales	yes	_	Magallón et al. (2015) New Phytol
angiosperms	15	stem	Monsteroideae	120.7	minimum	Anthurium_Araceae_Alismatales	Dracunculus_Araceae_Alismatales	yes	_	Magallón et al. (2015) New Phytol
angiosperms	16	crown	Alismataceae	68	minimum	Limnocharis_Alismataceae_Alismatales	Caldesia_Alismataceae_Alismatales	yes	_	Magallón et al. (2015) New Phytol
angiosperms	17	stem	Cyclanthaceae	48.6	minimum	NA	NA	no	not found in rbcL tree	Magallón et al. (2015) New Phytol
angiosperms	18	stem	Smilacaceae	40.4	minimum	NA	NA	no	cannot assign because it is a single tip in rbcL tree	Magallón et al. (2015) New Phytol
angiosperms	19	stem	Arecaceae	83.5	minimum	Arenga_Arecaceae_Arecales	Clinostigma_Arecaceae_Arecales	yes	_	Magallón et al. (2015) New Phytol
angiosperms	20	stem	Pontederiaceae	40.4	minimum	Heteranthera_Pontederiaceae_Commelinales	Pontederia_Pontederiaceae_Commelinales	yes	_	Magallón et al. (2015) New Phytol
angiosperms	21	stem	Zingiberales	77	minimum	Musa_Musaceae_Zingiberales	Globba_Zingiberaceae_Zingiberales	yes	_	Magallón et al. (2015) New Phytol
angiosperms	22	stem	Typhaceae	65.5	minimum	Sparganium_Typhaceae_Poales	Typha_Typhaceae_Poales	yes	_	Magallón et al. (2015) New Phytol
angiosperms	23	stem	Juncaceae_plus_Cyperaceae	37.2	minimum	Juncus_Juncaceae_Poales	Kyllinga_Cyperaceae_Poales	yes	_	Magallón et al. (2015) New Phytol
angiosperms	24	stem	Restionaceae	65.5	minimum	NA	NA	no	cannot assign because it is a single tip in rbcL tree	Magallón et al. (2015) New Phytol
angiosperms	25	stem	Poaceae	55.8	minimum	Streptochaeta_Poaceae_Poales	Hyparrhenia_Poaceae_Poales	yes	_	Magallón et al. (2015) New Phytol
angiosperms	26	stem	Eudicotyledoneae	125	minimum	Hypecoum_Papaveraceae_Ranunculales	Spermacoce_Rubiaceae_Gentianales	yes	_	Magallón et al. (2015) New Phytol
angiosperms	27	crown	Ranunculales	112	minimum	Hypecoum_Papaveraceae_Ranunculales	Halerpestes_Ranunculaceae_Ranunculales	yes	_	Magallón et al. (2015) New Phytol
angiosperms	28	stem	Lardizabalaceae	37.2	minimum	Sargentodoxa_Lardizabalaceae_Ranunculales	Akebia_Lardizabalaceae_Ranunculales	yes	_	Magallón et al. (2015) New Phytol
angiosperms	29	stem	Menispermaceae	65.5	minimum	Tinospora_Menispermaceae_Ranunculales	Stephania_Menispermaceae_Ranunculales	yes	_	Magallón et al. (2015) New Phytol
angiosperms	30	stem	Cissampelos	55.8	minimum	NA	NA	no	cannot assign because it is a single tip in rbcL tree	Magallón et al. (2015) New Phytol
angiosperms	31	crown	Berberidaceae	33.9	minimum	Mahonia_Berberidaceae_Ranunculales	Dysosma_Berberidaceae_Ranunculales	yes	_	Magallón et al. (2015) New Phytol
angiosperms	32	stem	Ranunculaceae_excluding_Glaucidium_and_Hydrastis	55.8	minimum	Coptis_Ranunculaceae_Ranunculales	Halerpestes_Ranunculaceae_Ranunculales	yes	_	Magallón et al. (2015) New Phytol
angiosperms	33	crown	Sabiaceae	65.5	minimum	NA	NA	no	cannot assign crown group age to a single tip in rbcL tree	Magallón et al. (2015) New Phytol
angiosperms	34	stem	Nelumbonaceae	99.6	minimum	NA	NA	no	cannot assign crown group age to a single tip in rbcL tree	Magallón et al. (2015) New Phytol
angiosperms	35	stem	Platanaceae	104	minimum	NA	NA	no	cannot assign crown group age to a single tip in rbcL tree	Magallón et al. (2015) New Phytol
angiosperms	36	stem	Trochodendrales	65.5	minimum	NA	NA	no	not found in rbcL tree	Magallón et al. (2015) New Phytol
angiosperms	37	stem	Buxales	99.6	minimum	Buxus_Buxaceae_Buxales	Sarcococca_Buxaceae_Buxales	yes	_	Magallón et al. (2015) New Phytol
angiosperms	38	crown	Pentapetalae	99.6	minimum	Daphniphyllum_Daphniphyllaceae_Saxifragales	Spermacoce_Rubiaceae_Gentianales	yes	_	Magallón et al. (2015) New Phytol
angiosperms	39	crown	Dilleniales	48.6	minimum	NA	NA	no	cannot assign crown group age to a single tip in rbcL tree	Magallón et al. (2015) New Phytol
angiosperms	40	stem	Santalales	70.6	minimum	Ximenia_Ximeniaceae_Santalales	Viscum_Santalaceae_Santalales	yes	_	Magallón et al. (2015) New Phytol
angiosperms	41	stem	Loranthaceae	65.5	minimum	NA	NA	no	not found in rbcL tree	Magallón et al. (2015) New Phytol
angiosperms	42	stem	Polygonaceae	65.5	minimum	NA	NA	no	not monophyletic in rbcL tree	Magallón et al. (2015) New Phytol
angiosperms	43	crown	Solanales	33.9	minimum	NA	NA	no	not monophyletic in rbcL tree	Magallón et al. (2015) New Phytol
angiosperms	44	crown	Phytolaccaceae	70.6	minimum	NA	NA	no	cannot assign crown group age to a single tip in rbcL tree	Magallón et al. (2015) New Phytol
angiosperms	45	stem	Cornaceae_plus_Nyssaceae	87.5	minimum	NA	NA	no	not monophyletic in rbcL tree	Magallón et al. (2015) New Phytol
angiosperms	46	stem	Nyssaceae	65.5	minimum	Camptotheca_Nyssaceae_Cornales	Nyssa_Nyssaceae_Cornales	yes	_	Magallón et al. (2015) New Phytol
angiosperms	47	stem	Hydrangeaceae	89.3	minimum	Fendlerella_Hydrangeaceae_Cornales	Schizophragma_Hydrangeaceae_Cornales	yes	_	Magallón et al. (2015) New Phytol
angiosperms	48	crown	Ericales	89.3	minimum	Impatiens_Balsaminaceae_Ericales	Corema_Ericaceae_Ericales	yes	_	Magallón et al. (2015) New Phytol
angiosperms	49	crown	Polemoniaceae	37.2	minimum	Ipomopsis_Polemoniaceae_Ericales	Polemonium_Polemoniaceae_Ericales	yes	_	Magallón et al. (2015) New Phytol
angiosperms	50	stem	Pentaphyllacaceae_Theaceae_plus_core_Ericales	79.2	minimum	NA	NA	no	not monophyletic in rbcL tree	Magallón et al. (2015) New Phytol
angiosperms	51	stem	Ebenaceae	33.9	minimum	Diospyros_Ebenaceae_Ericales	Euclea_Ebenaceae_Ericales	yes	_	Magallón et al. (2015) New Phytol
angiosperms	52	stem	Pentaphyllacaceae	65.5	minimum	NA	NA	no	cannot assign because it is a single tip in rbcL tree	Magallón et al. (2015) New Phytol
angiosperms	53	stem	Diapensiaceae_Clethraceae_Cyrillaceae_plus_Ericaceae	79.2	minimum	NA	NA	no	not monophyletic in rbcL tree	Magallón et al. (2015) New Phytol
angiosperms	54	stem	Styracaceae	48.6	minimum	Styrax_Styracaceae_Ericales	Sinojackia_Styracaceae_Ericales	yes	_	Magallón et al. (2015) New Phytol
angiosperms	55	stem	Clethraceae_Cyrillaceae_plus_Ericaceae	89.3	minimum	Clethra_Clethraceae_Ericales	Corema_Ericaceae_Ericales	yes	Cyrillaceae not found in rbcL tree	Magallón et al. (2015) New Phytol
angiosperms	56	crown	Actinidiaceae	83.5	minimum	NA	NA	no	cannot assign crown group age to a single tip in rbcL tree	Magallón et al. (2015) New Phytol
angiosperms	57	stem	Icacinaceae	65.5	minimum	NA	NA	no	cannot assign crown group age to a single tip in rbcL tree	Magallón et al. (2015) New Phytol
angiosperms	58	stem	Eucommiaceae	37.2	minimum	NA	NA	no	cannot assign crown group age to a single tip in rbcL tree	Magallón et al. (2015) New Phytol
angiosperms	59	stem	Vahliaceae	79.2	minimum	NA	NA	no	not found in rbcL tree	Magallón et al. (2015) New Phytol
angiosperms	60	stem	Solanaceae	33.9	minimum	Espadaea_Solanaceae_Solanales	Grabowskia_Solanaceae_Solanales	yes	_	Magallón et al. (2015) New Phytol
angiosperms	61	crown	Rubiaceae	37.2	minimum	Luculia_Rubiaceae_Gentianales	Spermacoce_Rubiaceae_Gentianales	yes	_	Magallón et al. (2015) New Phytol
angiosperms	62	stem	Apocynaceae	37.2	minimum	Vallesia_Apocynaceae_Gentianales	Asclepias_Apocynaceae_Gentianales	yes	_	Magallón et al. (2015) New Phytol
angiosperms	63	crown	Gentianaceae	33.9	minimum	Exacum_Gentianaceae_Gentianales	Gentiana_Gentianaceae_Gentianales	yes	_	Magallón et al. (2015) New Phytol
angiosperms	64	crown	Oleaceae	5.33	minimum	Myxopyrum_Oleaceae_Lamiales	Phillyrea_Oleaceae_Lamiales	yes	_	Magallón et al. (2015) New Phytol
angiosperms	65	crown	Plantaginaceae	5.33	minimum	Bacopa_Plantaginaceae_Lamiales	Gratiola_Plantaginaceae_Lamiales	yes	_	Magallón et al. (2015) New Phytol
angiosperms	66	crown	Pedaliaceae	2.58	minimum	NA	NA	no	cannot assign crown group age to a single tip in rbcL tree	Magallón et al. (2015) New Phytol
angiosperms	67	crown	Bignoniaceae	38.8	minimum	Kigelia_Bignoniaceae_Lamiales	Martinella_Bignoniaceae_Lamiales	yes	_	Magallón et al. (2015) New Phytol
angiosperms	68	crown	Byblidaceae	37.2	minimum	NA	NA	no	not found in rbcL tree	Magallón et al. (2015) New Phytol
angiosperms	69	crown	Acanthaceae	28.4	minimum	Avicennia_Acanthaceae_Lamiales	Hypoestes_Acanthaceae_Lamiales	yes	_	Magallón et al. (2015) New Phytol
angiosperms	70	stem	Paulowniaceae	11.6	minimum	NA	NA	no	cannot assign because it is a single tip in rbcL tree	Magallón et al. (2015) New Phytol
angiosperms	71	crown	Lamiaceae	28.4	minimum	Tectona_Lamiaceae_Lamiales	Satureja_Lamiaceae_Lamiales	yes	_	Magallón et al. (2015) New Phytol
angiosperms	72	stem	Aquifoliaceae	61.7	minimum	NA	NA	no	cannot assign because it is a single tip in rbcL tree	Magallón et al. (2015) New Phytol
angiosperms	73	crown	Campanulaceae	5.33	minimum	Lobelia_Campanulaceae_Asterales	Asyneuma_Campanulaceae_Asterales	yes	_	Magallón et al. (2015) New Phytol
angiosperms	74	crown	Stylidaceae	0.01	minimum	NA	NA	no	not found in rbcL tree	Magallón et al. (2015) New Phytol
angiosperms	75	crown	Menyanthaceae	5.33	minimum	Menyanthes_Menyanthaceae_Asterales	Nymphoides_Menyanthaceae_Asterales	yes	_	Magallón et al. (2015) New Phytol
angiosperms	76	crown	Goodeniaceae	23.03	minimum	NA	NA	no	cannot assign crown group age to a single tip in rbcL tree	Magallón et al. (2015) New Phytol
angiosperms	77	stem	Asteraceae	47.6	minimum	Barnadesia_Asteraceae_Asterales	Cacosmia_Asteraceae_Asterales	yes	_	Magallón et al. (2015) New Phytol
angiosperms	78	crown	Calyceraceae	10	minimum	NA	NA	no	cannot assign crown group age to a single tip in rbcL tree	Magallón et al. (2015) New Phytol
angiosperms	79	crown	Torricelliaceae	55.8	minimum	NA	NA	no	cannot assign crown group age to a single tip in rbcL tree	Magallón et al. (2015) New Phytol
angiosperms	80	stem	Apiaceae	37.2	minimum	Schizeilema_Apiaceae_Apiales	Donnellsmithia_Apiaceae_Apiales	yes	_	Magallón et al. (2015) New Phytol
angiosperms	81	crown	Araliaceae	37.2	minimum	Panax_Araliaceae_Apiales	Fatsia_Araliaceae_Apiales	yes	_	Magallón et al. (2015) New Phytol
angiosperms	82	stem	Paracryphiaceae	79.2	minimum	NA	NA	no	not monophyletic in rbcL tree; subfamily of Caprifoliaceae; Linnaeoideae	Magallón et al. (2015) New Phytol
angiosperms	83	crown	Diervillaceae	28.4	minimum	Diervilla_Caprifoliaceae_Dipsacales	Weigela_Caprifoliaceae_Dipsacales	yes	subfamily of Caprifoliaceae; Diervilloideae	Magallón et al. (2015) New Phytol
angiosperms	84	crown	Linnaeaceae	33.9	minimum	NA	NA	no	not monophyletic in rbcL tree; subfamily of Caprifoliaceae; Linnaeoideae	Magallón et al. (2015) New Phytol
angiosperms	85	crown	Valerianaceae	5.33	minimum	Centranthus_Caprifoliaceae_Dipsacales	Fedia_Caprifoliaceae_Dipsacales	yes	subfamily of Caprifoliaceae; Valerianoideae	Magallón et al. (2015) New Phytol
angiosperms	86	stem	Altingiaceae	89.3	minimum	Liquidambar_Altingiaceae_Saxifragales	Altingia_Altingiaceae_Saxifragales	yes	_	Magallón et al. (2015) New Phytol
angiosperms	87	stem	Cercidiphyllaceae	55.8	minimum	NA	NA	no	cannot assign because it is a single tip in rbcL tree	Magallón et al. (2015) New Phytol
angiosperms	88	crown	Hamamelidoideae	83.5	minimum	Fortunearia_Hamamelidaceae_Saxifragales	Parrotia_Hamamelidaceae_Saxifragales	yes	subfamily of Hamamelidaceae	Magallón et al. (2015) New Phytol
angiosperms	89	stem	Iteaceae	89.3	minimum	NA	NA	no	cannot assign because it is a single tip in rbcL tree	Magallón et al. (2015) New Phytol
angiosperms	90	stem	Haloragaceae	70.6	minimum	Myriophyllum_Haloragaceae_Saxifragales	Haloragis_Haloragaceae_Saxifragales	yes	_	Magallón et al. (2015) New Phytol
angiosperms	91	crown	Vitaceae	55.8	minimum	Leea_Vitaceae_Vitales	Cayratia_Vitaceae_Vitales	yes	_	Magallón et al. (2015) New Phytol
angiosperms	92	stem	Combretaceae	87.5	minimum	Anogeissus_Combretaceae_Myrtales	Combretum_Combretaceae_Myrtales	yes	_	Magallón et al. (2015) New Phytol
angiosperms	93	crown	Lythraceae	70.6	minimum	Rotala_Lythraceae_Myrtales	Sonneratia_Lythraceae_Myrtales	yes	_	Magallón et al. (2015) New Phytol
angiosperms	94	stem	Myrtaceae	83.5	minimum	NA	NA	no	use only crown group age in rbcL tree	Magallón et al. (2015) New Phytol
angiosperms	95	crown	Myrtaceae	55.8	minimum	Syzygium_Myrtaceae_Myrtales	Melaleuca_Myrtaceae_Myrtales	yes	_	Magallón et al. (2015) New Phytol
angiosperms	96	crown	Staphyleaceae	28.4	minimum	NA	NA	no	cannot assign crown group age to a single tip in rbcL tree	Magallón et al. (2015) New Phytol
angiosperms	97	crown	Burseraceae	48.6	minimum	NA	NA	no	cannot assign because it is a single tip in rbcL tree	Magallón et al. (2015) New Phytol
angiosperms	98	stem	Anacardiaceae	48.6	minimum	Spondias_Anacardiaceae_Sapindales	Pistacia_Anacardiaceae_Sapindales	yes	_	Magallón et al. (2015) New Phytol
angiosperms	99	crown	Sapindaceae	55.8	minimum	Xanthoceras_Sapindaceae_Sapindales	Cardiospermum_Sapindaceae_Sapindales	yes	_	Magallón et al. (2015) New Phytol
angiosperms	100	crown	Meliaceae	48.6	minimum	Azadirachta_Meliaceae_Sapindales	Schmardaea_Meliaceae_Sapindales	yes	_	Magallón et al. (2015) New Phytol
angiosperms	101	crown	Rutaceae	65.5	minimum	Neochamaelea_Rutaceae_Sapindales	Euchaetis_Rutaceae_Sapindales	yes	_	Magallón et al. (2015) New Phytol
angiosperms	102	crown	Tapisciaceae	37.2	minimum	NA	NA	no	not found in rbcL tree	Magallón et al. (2015) New Phytol
angiosperms	103	crown	Malvales	37.2	minimum	Neurada_Neuradaceae_Malvales	Eriolaena_Malvaceae_Malvales	yes	_	Magallón et al. (2015) New Phytol
angiosperms	104	stem	Malvaceae	55.8	minimum	Theobroma_Malvaceae_Malvales	Eriolaena_Malvaceae_Malvales	yes	_	Magallón et al. (2015) New Phytol
angiosperms	105	stem	Brassicales	89.3	minimum	Tropaeolum_Tropaeolaceae_Brassicales	Arabidopsis_Brassicaceae_Brassicales	yes	_	Magallón et al. (2015) New Phytol
angiosperms	106	crown	Brassicaceae	23.03	minimum	Aethionema_Brassicaceae_Brassicales	Arabidopsis_Brassicaceae_Brassicales	yes	_	Magallón et al. (2015) New Phytol
angiosperms	107	stem	Zygophyllaceae	23.03	minimum	Sisyndite_Zygophyllaceae_Zygophyllales	Larrea_Zygophyllaceae_Zygophyllales	yes	_	Magallón et al. (2015) New Phytol
angiosperms	108	crown	Polygalaceae	55.8	minimum	Eriandra_Polygalaceae_Fabales	Polygala_Polygalaceae_Fabales	yes	_	Magallón et al. (2015) New Phytol
angiosperms	109	stem	Fabaceae	55.8	minimum	Cercis_Fabaceae_Fabales	Psoralea_Fabaceae_Fabales	yes	_	Magallón et al. (2015) New Phytol
angiosperms	110	stem	Mimosoideae	48.6	minimum	Mimosa_Fabaceae_Fabales	Samanea_Fabaceae_Fabales	yes	subfamily of Fabaceae	Magallón et al. (2015) New Phytol
angiosperms	111	stem	Papilionoideae	55.8	minimum	Swartzia_Fabaceae_Fabales	Psoralea_Fabaceae_Fabales	yes	subfamily of Fabaceae	Magallón et al. (2015) New Phytol
angiosperms	112	crown	Rosaceae	48.6	minimum	Dryas_Rosaceae_Rosales	Holodiscus_Rosaceae_Rosales	yes	two other fossils dated 49.4 Ma	Magallón et al. (2015) New Phytol
angiosperms	113	stem	Rhamnaceae	70.6	minimum	NA	NA	no	not monophyletic in rbcL tree	Magallón et al. (2015) New Phytol
angiosperms	114	crown	Rhamnaceae	48.6	minimum	NA	NA	no	not monophyletic in rbcL tree	Magallón et al. (2015) New Phytol
angiosperms	115	stem	Ulmaceae	55.8	minimum	NA	NA	no	not monophyletic in rbcL tree	Magallón et al. (2015) New Phytol
angiosperms	116	crown	Cannabaceae	65.5	minimum	NA	NA	no	not monophyletic in rbcL tree	Magallón et al. (2015) New Phytol
angiosperms	117	stem	Fagales	87.5	minimum	Nothofagus_Nothofagaceae_Fagales	Carpinus_Betulaceae_Fagales	yes	_	Magallón et al. (2015) New Phytol
angiosperms	118	stem	Nothofagaceae	83.5	minimum	NA	NA	no	cannot assign because it ia single tip in rbcL tree	Magallón et al. (2015) New Phytol
angiosperms	119	stem	core_Fagales	96.6	minimum	Rhoiptelea_Rhoipteleaceae_Fagales	Carpinus_Betulaceae_Fagales	yes	Juglandaceae, Myricaceae, Rhoipteleaceae, Betulaceae, Casuarinaceae, and Ticodendraceae	Magallón et al. (2015) New Phytol
angiosperms	120	crown	Fagaceae	37.2	minimum	Fagus_Fagaceae_Fagales	Castanea_Fagaceae_Fagales	yes	_	Magallón et al. (2015) New Phytol
angiosperms	121	stem	Juglandaceae_plus_Myricaceae	83.5	minimum	NA	NA	no	not monophyletic in rbcL tree	Magallón et al. (2015) New Phytol
angiosperms	122	crown	Juglandaceae	64.4	minimum	Juglans_Juglandaceae_Fagales	Carya_Juglandaceae_Fagales	yes	_	Magallón et al. (2015) New Phytol
angiosperms	123	stem	Betulaceae	83.5	minimum	Betula_Betulaceae_Fagales	Carpinus_Betulaceae_Fagales	yes	_	Magallón et al. (2015) New Phytol
angiosperms	124	stem	Cucurbitaceae	48.6	minimum	Gynostemma_Cucurbitaceae_Cucurbitales	Cyclanthera_Cucurbitaceae_Cucurbitales	yes	_	Magallón et al. (2015) New Phytol
angiosperms	125	crown	Begoniaceae	2.58	minimum	NA	NA	no	cannot assign crown group age to a single tip in rbcL tree	Magallón et al. (2015) New Phytol
angiosperms	126	crown	Celastraceae	37.2	minimum	Parnassia_Celastraceae_Celastrales	Euonymus_Celastraceae_Celastrales	yes	_	Magallón et al. (2015) New Phytol
angiosperms	127	stem	Tripterygium	2.58	minimum	NA	NA	no	not found in rbcL tree	Magallón et al. (2015) New Phytol
angiosperms	128	stem	Cunoniaceae	79.2	minimum	NA	NA	no	not found in rbcL tree	Magallón et al. (2015) New Phytol
angiosperms	129	crown	Cunoniaceae	55.8	minimum	NA	NA	no	not found in rbcL tree	Magallón et al. (2015) New Phytol
angiosperms	130	crown	Elaeocarpaceae	61.7	minimum	Elaeocarpus_Elaeocarpaceae_Oxalidales	Crinodendron_Elaeocarpaceae_Oxalidales	yes	_	Magallón et al. (2015) New Phytol
angiosperms	131	stem	Clusiaceae	89.3	minimum	Clusia_Clusiaceae_Malpighiales	Garcinia_Clusiaceae_Malpighiales	yes	_	Magallón et al. (2015) New Phytol
angiosperms	132	stem	Salix_plus_Populus	37.2	minimum	Populus_Salicaceae_Malpighiales	Salix_Salicaceae_Malpighiales	yes	_	Magallón et al. (2015) New Phytol
angiosperms	133	stem	Populus	37.2	minimum	NA	NA	no	cannot assign because it ia single tip in rbcL tree	Magallón et al. (2015) New Phytol
angiosperms	134	stem	Malpighiaceae	37.2	minimum	Mcvaughia_Malpighiaceae_Malpighiales	Aspicarpa_Malpighiaceae_Malpighiales	yes	_	Magallón et al. (2015) New Phytol
angiosperms	135	stem	Tetrapterys	28.4	minimum	NA	NA	no	not found in rbcL tree	Magallón et al. (2015) New Phytol
angiosperms	136	stem	Rhizophora	33.9	minimum	NA	NA	no	cannot assign because it ia single tip in rbcL tree	Magallón et al. (2015) New Phytol
angiosperms	137	stem	Euphorbioideae	37.2	minimum	Euphorbia_Euphorbiaceae_Malpighiales	Claoxylon_Euphorbiaceae_Malpighiales	yes	subfamily of Euphorbiaceae	Magallón et al. (2015) New Phytol

### Sheet: Ferns
Group	Fossil or node id in reference	Crown or stem group as per reference	Clade	Fossil age (Ma)	Constraint type used in PATHd8	MRCA defining taxon 1 used in PATHd8	MRCA defining taxon 2 used in PATHd8	Include	Notes	Reference
angiosperms/gymnosperms/monilophytes	_	crown	Euphyllophyta	380	fixed	Ginkgo_Ginkgoaceae_Ginkgoales	Lepisorus_Polypodiaceae_Polypodiales	yes	_	Schneider et al. (2004) Nature
monilophytes	a03	n/a	Polypodiophyta	354	minimum	Psilotum_Psilotaceae_Psilotales	Lepisorus_Polypodiaceae_Polypodiales	yes	_	Schneider et al. (2004) Nature
angiosperms/gymnosperms	0	crown	Spermatophyta	330	minimum	Ginkgo_Ginkgoaceae_Ginkgoales	Glycine_Fabaceae_Fabales	yes	used as fixed crown group age in Magallón et al. (2015) New Phytol	Magallón et al. (2015) New Phytol
gymnosperms	_	crown	Acrogymnospermae	290	minimum	Ginkgo_Ginkgoaceae_Ginkgoales	Araucaria_Araucariaceae_Cupressales	yes	_	Smith et al. (2010) PNAS
angiosperms	1	crown	Angiospermae	136	minimum	Schisandra_Schisandraceae_Austrobaileyales	Glycine_Fabaceae_Fabales	yes	_	Magallón et al. (2015) New Phytol
monilophytes	a04	n/a	Polypodiidae	280	minimum	Osmunda_Osmundaceae_Osmundales	Lepisorus_Polypodiaceae_Polypodiales	yes	_	Schneider et al. (2004) Nature
monilophytes	a07	n/a	Salviniales	137	minimum	Salvinia_Salviniaceae_Salviniales	Regnellidium_Marsileaceae_Salviniales	yes	_	Schneider et al. (2004) Nature
monilophytes	a09	n/a	Cyatheales	159	minimum	Plagiogyria_Plagiogyriaceae_Cyatheales	Calochlaena_Dicksoniaceae_Cyatheales	yes	_	Schneider et al. (2004) Nature
monilophytes	a10	n/a	polypods	121	minimum	Saccoloma_Saccolomataceae_Polypodiales	Lepisorus_Polypodiaceae_Polypodiales	yes	_	Schneider et al. (2004) Nature
monilophytes	a11	n/a	polypods	99	minimum	NA	NA	no	_	Schneider et al. (2004) Nature
monilophytes	a15	n/a	derived ferns	93.5	minimum	NA	NA	no	not monophyletic in rbcL tree	Schneider et al. (2004) Nature
monilophytes	a17	n/a	pteridoids_a17	37	minimum	Doryopteris_Pteridaceae_Polypodiales	Pellaea_Pteridaceae_Polypodiales	yes	_	Schneider et al. (2004) Nature
monilophytes	a19	n/a	pteridoids_a19	65	minimum	Acrostichum_Pteridaceae_Polypodiales	Jamesonia_Pteridaceae_Polypodiales	yes	_	Schneider et al. (2004) Nature
monilophytes	a29	n/a	eupolypods_II_a29	65	minimum	Woodwardia_Blechnaceae_Polypodiales	Doodia_Blechnaceae_Polypodiales	yes	_	Schneider et al. (2004) Nature
monilophytes	a30	n/a	eupolypods_II_a30	37	minimum	NA	NA	no	_	Schneider et al. (2004) Nature
monilophytes	_	stem	Osmundales	299	minimum	Osmunda_Osmundaceae_Osmundales	Todea_Osmundaceae_Osmundales	yes	_	Testo and Sundue (2016) MPE
monilophytes	_	stem	Gleicheniaceae	270.6	minimum	NA	NA	no	use crown group age instead	Testo and Sundue (2016) MPE
monilophytes	_	crown	Hymenophyllaceae	228	minimum	Hymenophyllum_Hymenophyllaceae_Hymenophyllales	Crepidomanes_Hymenophyllaceae_Hymenophyllales	yes	_	Testo and Sundue (2016) MPE
monilophytes	_	stem	Marsileaceae	140.2	minimum	Marsilea_Marsileaceae_Salviniales	Regnellidium_Marsileaceae_Salviniales	yes	_	Testo and Sundue (2016) MPE
monilophytes	_	crown	Gleicheniaceae	99.6	minimum	Gleichenella_Gleicheniaceae_Gleicheniales	Gleichenia_Gleicheniaceae_Gleicheniales	yes	_	Testo and Sundue (2016) MPE
monilophytes	_	stem	Alsophila_Cyathea	93.5	minimum	Alsophila_Cyatheaceae_Cyatheales	Cyathea_Cyatheaceae_Cyatheales	yes	_	Testo and Sundue (2016) MPE
